# Controlled linking of AAV capsids enables coordinated multi-vector delivery

**DOI:** 10.64898/2026.04.13.716639

**Authors:** Yongha Kim, Xiaozhe Ding, Chaeyun Yang, Gwangbin Lee, Viviana Gradinaru, Jimin Park

## Abstract

Adeno-associated virus (AAV)-based delivery of large genetic systems splits cargo across vectors, but functional reconstitution depends on stochastic co-delivery and often requires high viral doses. Here, we present a multi-capsid linking strategy that enables coordinated delivery of AAV vectors carrying distinct or split genetic cargos. Using a substrate-confined linking process, we suppress uncontrolled higher-order aggregation while enabling programmable nanoscale capsid coupling via oligonucleotide linkers. These linkers further enable efficient downstream purification of linked AAVs and recycling of unlinked vectors, yielding ∼70% AAV dimers and trimers in <24 hours. By enforcing coordinated delivery, linked AAVs achieve co-transduction at reduced viral doses and with greater expression uniformity than conventional dual-AAV approaches. This improved coordination enhances reconstitution of split genetic systems and increases targeted prime editing efficiency in vitro and in the mouse brain. This capsid coupling strategy expands the functional scope of AAVs toward dose-efficient and uniform delivery of large genetic systems.
