## Supplementary Table 1 for "Controlled linking of AAV capsids enables coordinated multi-vector delivery"

### Sheet: qPCR primers information
Target	Forward primer (5'-3')	Reverse primer (5'-3')	Used in:	Related data
WPRE	GGCTGTTGGGCACTGACAAT	CCGAAGGGACGTAGCAGAAG	For overall AAV quantification	Fig 2
mNeonGreen	CCGATGTACGTGTTCCGTAAG	TGCCCATCACATCGGTAAAG	For L1-AAV quantification	Fig 2, 3
tdTomato	GACGCCACCATCTGTTTCT	GCAACATAGTTAAGAATACCAGTCAATC	For L2-AAV quantification	Fig 2, 3
CMV enhancer	AGTAACGCCAATAGGGACTTTC	GGCGTACTTGGCATATGATACA	For overall AAV quantification	Fig 4
PE6d-Cterm	CCCGAGGATAATGAGCAGAAA	CAGGATCACTCTCTTGGAGAAC	For L1-AAV quantification	Fig 4
PE6d-Nterm	TCCTGGTGGAAGAGGATAAGA	CTTTCTCAGGTGGTAGATGGTG	For L2-AAV quantification	Fig 4
Dnmt1_Inserted region	AAAAAGCCGGGGTCTCGTTC	CGAAGTTATAACAATCGCTGGCA	For targeted 42-bp insertion	Fig 4
Dnmt1_Non-modified region	ATGTCCGCAGGCGGTAG	AGATACCCCCAATATATGCCTCG	For non-modified Dnmt1 region for the internal reference	Fig 4
mNeonGreen-NLS	AAGTTGGGAAGACAACCTGTAG	GAGATTGCAGTGAGCCAAGA	For L1-AAV quantification	Supplementary Fig. 12
tdTomato-NLS	AAGTTGGGAAGACAACCTGTAG	GAGATTGCAGTGAGCCAAGA	For L2-AAV quantification	Supplementary Fig. 11, 12

### Sheet: PCR primers information
Primers for PCR	Forward primer (5'-3')	Reverse primer (5'-3')	Used in:	Related data
mNeonGreen+BamHI	AGAATTGGATCCGGTACCGCCACCATGGTGAGCAAGGG		For cloning	Fig 2, 3
mNeonGreen+HindIII		ATCGATAAGCTTGATATCGAATTCTCAC
Dnmt1	GAAAAAGCCGGGGTCTCGTT	CCGGAGATACCCCCAATATATGC	For amplification	Fig 4
mNeonGreen-NLS	ATGGACGAGCTGTACAAG	GATTATCGATAAGCTTGATATCG	For cloning	Supplementary Fig. 12
9P31	GCTACGACGCTGCACAGGCGCAGACC	TCGTTGGCCATTGGGCACTCTGGTGG	For cloning	Supplementary Fig. 11, 12
